# Convergent utilization of APN receptor by hedgehog merbecoviruses

**DOI:** 10.1101/2025.09.16.676546

**Authors:** Peng Liu, Qianhui Zhu, Jingyi Liu, Zhixing Ma, Yuanling Yu, Chen Liu, Chengbao Ma, Junyu Si, Xiao Yang, Meiling Huang, Yehui Sun, Xiao Yu, Yucheng Sun, Tianci Liu, Lingling Yu, Qianran Wang, Jing Li, Yunlong Cao, Xiangxi Wang, Huan Yan

**Affiliations:** State Key Laboratory of Virology and Biosafety, Hubei Provincial Research Center for Basic Biological Sciences, College of Life Sciences, TaiKang Center for Life and Medical Sciences, Wuhan University; Wuhan, Hubei, China; Key Laboratory of Biomacromolecules (CAS), National Laboratory of Biomacromolecules, CAS Center for Excellence in Biomacromolecules, Institute of Biophysics, Chinese Academy of Sciences, Beijing, China; University of Chinese Academy of Sciences, Beijing, China; Biomedical Pioneering Innovation Center (BIOPIC), Peking University, Beijing, China; Changping Laboratory, Beijing, China; Peking-Tsinghua Center for Life Sciences, Tsinghua University, Beijing, China

**Keywords:** *Merbecovirus*, EriCoV, APN, receptor, hedgehog, TMPRSS2, Neutralizing antibodies

## Abstract

Dipeptidyl peptidase-4 (DPP4) and angiotensin-converting enzyme 2 (ACE2) are well-established receptors for merbecoviruses, yet the receptor usage of merbecoviruses of European and Asian hedgehogs (EriCoVs) remains unknown. Here, by testing hedgehog orthologs of known coronavirus receptors, we identify hedgehog aminopeptidase N (APN) as a functional receptor for EriCoVs. Analysis of 94 APN orthologs indicates that EriCoVs have a limited host range, primarily utilizing hedgehog APN and, to a lesser extent, APN from certain felids, shaped by specific determinants at the virus–receptor interface. Cryo-EM reveals an APN-binding mode distinct from those used by alpha- and deltacoronaviruses. Functional assays indicate that hedgehog transmembrane serine protease 2 (TMPRSS2) enhances spike activation and promotes pseudovirus entry. Neutralizing antibodies targeting RBD and APN were developed and could effectively block EriCoV pseudovirus entry and propagation. These findings reveal an unexpected convergent evolution of APN utilization among merbecovirus, establishing a foundation for risk assessment and countermeasure development.

**Graphic abstract:** Convergent utilization of hedgehog APN by EriCoVs
