## Supplementary material for "Convergent utilization of APN receptor by hedgehog merbecoviruses": Table S1

### Sheet: Sheet1
Supplementary Table 1 Cryo-EM data collection and atomic models reﬁnement statistics
Data collection
Complex	RU15-1 Spike	E.amu APN (open state)	E.amu APN (close state)	E.amu APN + RU15-1 RBD
Microscope	FEI Titan	FEI Titan	FEI Titan	FEI Titan
Camera	Gatan K3	Gatan K3	Gatan K3	Gatan K3
Voltage (kV)	300	300	300	300
Total dose (e-/A2)	60	60	60	60
Micrographs (total)	2125	4116	4116	10621
Micrographs (used)	2125	4116	4116	10621
Particles selected	1073532	1463987	1463987	3191475
Particles included in final reconstruction	215898	139252	98586	77424
sampling, Å per pixel	1.07	0.83	0.83	0.83
Defocus range (μm)	-1.2 ~ -2.0	-1.2 ~ -2.0	-1.2 ~ -2.0	-1.2 ~ -2.0
Symmetry	C3	C1	C1	C1
Resolution (Å) (FSC=0.143 criterion)	3.34	3.66	4.07	3.71
Model refinement
Ramachandran statistics (%)
Most favored	95.17	93.77	93.55	97.65
Allowed	4.35	6.01	5.9	2.26
Outliers	0.48	0.22	0.56	0.09
Bonds (RMSD)
Bond lengths (Å)	0.004	0.004	0.004	0.004
Bond angles (°)	0.63	0.67	0.861	0.601
MolProbity score	1.71	2.05	2.2	1.7
Clash score	6.63	13.33	19.17	12.94
Rama-Z
Rotamer outliers (%)	0.56	0.63	0.13	0
Cβ outliers (%)	0	0	0	0
