## Supplementary material for "Convergent utilization of APN receptor by hedgehog merbecoviruses": Table S3

### Sheet: Sheet1
Sample ID	Gender	Age	SARS-CoV-2 vaccination status	Sampling time point	Date of first infection (either confirmed by PCR or rapid antigen detection tests)
RP-0022	male	50	3	2025-02-12	2022-12-11
RP-0024	female	71	3	2025-02-12	2022-12-17
RP-0025	male	76	3	2025-02-12	2022-12-19
RP-0026	female	41	2	2025-02-12	2022-12-11
RP-0027	female	40	2	2025-02-12	2023-12-10
RP-0028	female	49	3	2025-02-12	2022-12-20
RP-0029	female	58	3	2025-02-12	2023-05-09
RP-0030	male	12	2	2025-02-19	2022-12-30
RP-0031	female	71	2	2025-02-19	2022-12-30
RP-0032	male	71	3	2025-02-19	2022-11-15
RP-0179	male	32	3	2025-03-26	2022-12-10
RP-0180	male	25	1	2025-03-26	2023-02-15
RP-0181	male	23	3	2025-03-26	2023-03-07
RP-0182	female	38	0	2025-03-26	2021-11-18
RP-0183	female	38	2	2025-03-26	2021-12-22
RP-0184	female	48	3	2025-03-26	2024-08-15
RP-0185	female	50	3	2025-03-26	2022-12-18
RP-0186	female	62	3	2025-03-26	2022-12-19
RP-0187	female	48	3	2025-03-26	2024-04-23
RP-0188	male	84	0	2025-03-26	2022-12-25
RP-0189	female	52	2	2025-03-26	2022-12-29
RP-0190	female	29	2	2025-03-26	2023-01-28
RP-0191	male	30	3	2025-03-26	2023-01-30
RP-0192	male	59	0	2025-03-26	2022-12-28
RP-0193	female	45	3	2025-03-26	2022-12-23
RP-0194	female	48	3	2025-03-26	2022-12-13
RP-0195	female	49	0	2025-03-26	2022-12-09
RP-0196	male	53	3	2025-03-26	2022-12-08
RP-0197	female	54	3	2025-03-26	2022-12-19
RP-0198	female	21	3	2025-03-26	2022-12-16
RP-0199	male	27	3	2025-03-26	2022-11-25
RP-0205	female	62	3	2025-04-09	2022-12-28
RP-0206	female	39	0	2025-04-09	2022-12-28
RP-0207	male	31	3	2025-04-09	2022-11-28
RP-0208	female	10	2	2025-04-09	2022-12-24
RP-0209	female	85	0	2025-04-09	2022-12-24
RP-0213	female	31	3	2025-04-09	2022-12-20
RP-0215	male	51	3	2025-04-09	2022-12-13
RP-0216	female	47	0	2025-04-09	2022-12-11
RP-0217	female	66	3	2025-04-09	2022-12-20
RP-0218	male	42	3	2025-04-09	2022-12-12
RP-0219	female	50	3	2025-04-09	2022-12-11
RP-0220	male	53	3	2025-04-09	2022-12-10
RP-0221	female	47	3	2025-04-09	2022-12-28
RP-0222	male	52	3	2025-04-09	2023-01-05
RP-0225	female	37	3	2025-04-09	2022-12-10
RP-0226	male	43	3	2025-04-09	2022-12-08
RP-0227	female	12	3	2025-04-09	2022-12-10
RP-0228	female	39	3	2025-04-09	2023-05-01
RP-0229	female	37	3	2025-04-09	2022-12-26
